# Gelatinous matrix, an original strategy to cope with oligotrophy in Nassellaria (Radiolaria)

**DOI:** 10.1101/2024.01.22.576765

**Authors:** Natalia Llopis Monferrer, Sarah Romac, Manon Laget, Yasuhide Nakamura, Tristan Biard, Miguel M. Sandin

## Abstract

Radiolaria are heterotrophic protists abundant in the world’s oceans playing important roles in biogeochemical cycles. Some species host photosynthetic algae also contributing to primary production. Such mixotrophic behaviour is believed to explain their ecological success in oligotrophic waters, notably Collodaria, exclusively mixotrophic radiolarians within a gelatinous matrix. Yet, our understanding of Radiolaria ecology is limited to direct observations, as they have so far withstood reproduction in culture and their genomes are unexplored. Sampling oligotrophic California Current communities revealed an abundant, rarely observed population of Nassellaria of the genus *Phlebarachnium*, characterized to live within a gelatinous matrix along with other Radiolaria. Phylogenetic reconstruction of the ribosomal DNA suggests that these distantly related lineages within Nassellaria independently developed the ability to produce a gelatinous matrix ∼150 million years ago. By matching physical samples with their genetic signature, we identified these rarely observed organisms in global metabarcoding datasets, revealing strong biogeographic affinity to oligotrophic water masses. Global ocean co-occurrence networks showed that Radiolaria with a gelatinous matrix have a distinct biogeography compared to those without the matrix. Results suggest that the gelatinous matrix is an adaptation to oligotrophic waters, but further research is needed to evaluate similarities between the gelatinous matrices across different Radiolaria groups. This strategy could increase the effective volume to weight ratio favoring prey capture and create a favorable microenvironment for symbionts, enhancing ecological success in nutrient-depleted waters. This study advances our understanding of eukaryotic diversity evolution, emphasizing specific advantages of certain adaptations, specifically when evolution occurs independently across lineages.
