## Supplementary material for "Gelatinous matrix, an original strategy to cope with oligotrophy in Nassellaria (Radiolaria)": Sup Table 1: SupTableS1_Gelatinous matrix, an original convergent evolution to cope oligotrophy in Nassellaria (Radiolaria)_2024_LlopisRomacLagetBiardSandin.xlsx

### Sheet: Feuil1
date	latitude	longitude	Sample_ID	type	cell_Major (µm)	cell_Minor (µm)	cell_Volume (µm3)	cell_ESD (µm)	skel_Area (µm2)	skel_ESD (µm)	skel_Volume (µm3)	%vol
2021-08-03	34.7136	-130.541	P2107_0803_RingNet5_POC_0-300_s5	orange	1695	1341	1.59597e+09	1449.91	211226	518.595	7.3027e+07	4.5757
2021-08-03	34.7136	-130.541	P2107_0803_RingNet5_POC_0-300_s5	orange	1629	1374	1.61025e+09	1454.22	271473	587.92	1.06403e+08	6.60785
2021-08-03	34.7136	-130.541	P2107_0803_RingNet5_POC_0-300_s5	orange	1649	1165	1.17185e+09	1308.05	227443	538.135	8.15967e+07	6.96308
2021-08-03	34.7136	-130.541	P2107_0803_RingNet5_POC_0-300_s5	orange	2078	1433	2.23427e+09	1621.98	279493	596.541	1.11153e+08	4.97488
2021-08-03	34.7136	-130.541	P2107_0803_RingNet5_POC_0-300_s5	orange	1874	1271	1.58511e+09	1446.62	291182	608.887	1.18198e+08	7.45676
2021-08-03	34.7136	-130.541	P2107_0803_RingNet5_POC_0-300_s5	orange	1864	1251	1.52742e+09	1428.85	240786	553.695	8.88815e+07	5.81905
2021-08-03	34.7136	-130.541	P2107_0803_RingNet5_POC_0-300_s5	orange	1811	1387	1.82419e+09	1515.97	319794	638.102	1.36041e+08	7.4576
2021-08-03	34.7136	-130.541	P2107_0803_RingNet5_POC_0-300_s5	orange	1619	1145	1.11136e+09	1285.15	313601	631.894	1.32109e+08	11.8871
2021-08-03	34.7136	-130.541	P2107_0803_RingNet5_POC_0-300_s5	orange	1535	1151	1.06477e+09	1266.93	223038	532.899	7.92378e+07	7.44174
2021-08-03	34.7136	-130.541	P2107_0803_RingNet5_POC_0-300_s5	orange	1759	1276	1.49957e+09	1420.11	238302	550.832	8.75097e+07	5.83566
2021-08-03	34.7136	-130.541	P2107_0803_RingNet5_POC_0-300_s5	orange	1572	1222	1.22912e+09	1329.02	242589	555.764	8.98814e+07	7.31267
2021-08-03	34.7136	-130.541	P2107_0803_RingNet5_POC_0-300_s5	orange	1632	1238	1.30966e+09	1357.44	274258	590.928	1.08045e+08	8.24979
2021-08-03	34.7136	-130.541	P2107_0803_RingNet5_POC_0-300_s5	orange	1723	1270	1.45509e+09	1405.93	292772	610.548	1.19167e+08	8.18966
2021-08-03	34.7136	-130.541	P2107_0803_RingNet5_POC_0-300_s5	orange	1690	1221	1.31922e+09	1360.73	349804	667.371	1.55633e+08	11.7973
2021-08-03	34.7136	-130.541	P2107_0803_RingNet5_POC_0-300_s5	orange	1612	1207	1.22964e+09	1329.21	223695	533.683	7.9588e+07	6.47246
2021-08-03	34.7136	-130.541	P2107_0803_RingNet5_POC_0-300_s5	orange	2143	1601	2.8761e+09	1764.42	244046	557.43	9.06922e+07	3.15331
2021-08-03	34.7136	-130.541	P2107_0803_RingNet5_POC_0-300_s5	orange	1624	1191	1.20617e+09	1320.7	238460	551.015	8.75967e+07	7.26239
2021-08-03	34.7136	-130.541	P2107_0803_RingNet5_POC_0-300_s5	orange	1637	1171	1.17533e+09	1309.35	200633	505.424	6.76032e+07	5.75183
2021-08-03	34.7136	-130.541	P2107_0803_RingNet5_POC_0-300_s5	orange	1645	1403	1.69543e+09	1479.43	244179	557.582	9.07666e+07	5.3536
2021-08-03	34.7136	-130.541	P2107_0803_RingNet5_POC_0-300_s5	orange	1603	1182	1.17265e+09	1308.35	225710	536.081	8.06657e+07	6.87895
2021-08-03	34.7136	-130.541	P2107_0803_RingNet5_POC_0-300_s5	orange	1504	1025	8.27359e+08	1164.75	257912	573.048	9.85307e+07	11.9091
2021-08-03	34.7136	-130.541	P2107_0803_RingNet5_POC_0-300_s5	orange	1517	1320	1.38399e+09	1382.65	290579	608.257	1.17831e+08	8.51389
2021-08-03	34.7136	-130.541	P2107_0803_RingNet5_POC_0-300_s5	orange	1682	1228	1.32807e+09	1363.77	231112	542.458	8.35791e+07	6.29327
2021-08-03	34.7136	-130.541	P2107_0803_RingNet5_POC_0-300_s5	orange	1169	1151	8.10893e+08	1156.97	160786	452.459	4.84993e+07	5.98097
2021-08-03	34.7136	-130.541	P2107_0803_RingNet5_POC_0-300_s5	orange	1710	1186	1.2594e+09	1339.85	184475	484.645	5.96032e+07	4.73266
2021-08-03	34.7136	-130.541	P2107_0803_RingNet_0-50_2	yellow	1143	889	4.72986e+08	966.681	124000	397.343	3.2847e+07	6.94461
2021-08-03	34.7136	-130.541	P2107_0803_RingNet_0-50_2	yellow	1043	746	3.03921e+08	834.169	73000	304.871	1.48371e+07	4.88188
2021-08-03	34.7136	-130.541	P2107_0803_RingNet_0-50_2	yellow	970	759	2.92586e+08	823.667	72000	302.776	1.45332e+07	4.96717
2021-08-03	34.7136	-130.541	P2107_0803_RingNet_0-50_2	yellow	924	728	2.56409e+08	788.215	76000	311.073	1.5761e+07	6.14682
2021-08-03	34.7136	-130.541	P2107_0803_RingNet_0-50_2	yellow	1035	777	327175677	854.924	98000	353.239	2.30783e+07	7.05378
2021-08-03	34.7136	-130.541	P2107_0803_RingNet_0-50_2	yellow	995	855	380849976	899.329	84000	327.035	1.8314e+07	4.80871
2021-08-03	34.7136	-130.541	P2107_0803_RingNet_0-50_2	yellow	1026	824	3.64754e+08	886.477	111000	375.938	2.78194e+07	7.6269
2021-08-03	34.7136	-130.541	P2107_0803_RingNet_0-50_2	yellow	1024	788	3.32929e+08	859.906	89000	336.628	1.99733e+07	5.99926
2021-08-03	34.7136	-130.541	P2107_0803_RingNet_0-50_2	yellow	895	725	2.46319e+08	777.737	63000	283.221	1.18953e+07	4.82922
2021-08-03	34.7136	-130.541	P2107_0803_RingNet_0-50_2	yellow	941	618	1.88176e+08	710.977	72000	302.776	1.45332e+07	7.7232
2021-08-03	34.7136	-130.541	P2107_0803_RingNet_0-50_2	yellow	1000	660	2.2808e+08	758.047	67000	292.074	1.3046e+07	5.71991
2021-08-03	34.7136	-130.541	P2107_0803_RingNet_0-50_2	yellow	1182	809	4.05054e+08	917.99	118000	387.611	3.04921e+07	7.5279
2021-08-03	34.7136	-130.541	P2107_0803_RingNet_0-50_2	yellow	921	717	2.47911e+08	779.41	78000	315.139	1.63872e+07	6.61012
2021-08-03	34.7136	-130.541	P2107_0803_RingNet_0-50_2	yellow	1028	762	3.12537e+08	841.979	88000	334.731	1.96376e+07	6.28328
2021-08-03	34.7136	-130.541	P2107_0803_RingNet_0-50_2	yellow	1027	821	3.62456e+08	884.611	113000	379.31	2.85747e+07	7.88363
2021-08-03	34.7136	-130.541	P2107_0803_RingNet_0-50_2	yellow	1083	823	3.84084e+08	901.867	84000	327.035	1.8314e+07	4.76822
2021-08-03	34.7136	-130.541	P2107_0803_RingNet_0-50_2	yellow	1114	809	3.81752e+08	900.038	100000	356.825	2.37883e+07	6.23136
2021-08-03	34.7136	-130.541	P2107_0803_RingNet_0-50_2	yellow	1053	828	3.77996e+08	897.077	84000	327.035	1.8314e+07	4.84501
2021-08-03	34.7136	-130.541	P2107_0803_RingNet_0-50_2	yellow	951	738	2.71201e+08	803.09	111000	375.938	2.78194e+07	10.2579
2021-08-03	34.7136	-130.541	P2107_0803_RingNet_0-50_2	yellow	1093	697	2.78025e+08	809.77	75000	309.019	1.5451e+07	5.5574
2021-08-03	34.7136	-130.541	P2107_0803_RingNet_0-50_2	yellow	1023	759	3.08573e+08	838.403	90000	338.514	2.03108e+07	6.58218
2021-08-03	34.7136	-130.541	P2107_0803_RingNet_0-50_2	yellow	1179	787	3.82351e+08	900.508	102000	360.375	2.45055e+07	6.40918
2021-08-03	34.7136	-130.541	P2107_0803_RingNet_0-50_2	yellow	842	940	3.89553e+08	906.127	96000	349.615	2.23754e+07	5.74387
2021-08-03	34.7136	-130.541	P2107_0803_RingNet_0-50_2	yellow	1113	843	4.14142e+08	924.805	71000	300.666	1.42315e+07	3.43639
2021-08-03	34.7136	-130.541	P2107_0803_RingNet_0-50_2	yellow	877	562	1.45034e+08	651.865	52000	257.31	8.92008e+06	6.15032

### Sheet: Sheet1
	cell_ESD	max cell_ESD	min cell_esd	mean	sd		skel_ESD	max skel_ESD	min skel_esd
orange	1382.81	1764.42	1156.97	1382.81	128.878		563.368	667.371	452.459	563.368	49.1534
yellow	844.707	966.681	651.865	844.707	72.8448		332.244	397.343	257.31	332.244	35.3651
	7.07485	11.9091	3.15331	7.07485	2.19684
	6.19953	10.2579	3.43639	6.19953	1.39287
