## Supplementary material for "Gelatinous matrix, an original strategy to cope with oligotrophy in Nassellaria (Radiolaria)": Sup Table 2: SupTableS2_Gelatinous matrix, an original convergent evolution to cope oligotrophy in Nassellaria (Radiolaria)_2024_LlopisRomacLagetBiardSandin.tsv

seqName	id	group	family	genus	species	18S_acnu	28S_acnu
AB246681-Nassellaria_Eucyrtidiidae_Eucyrtidium_hexastichum	AB246681	Nassellaria	Eucyrtidiidae	Eucyrtidium	hexastichum	AB246681	NA
AB246682-Nassellaria_Lychnocanoidea_Pterocanium_campanella	AB246682	Nassellaria	Lychnocanoidea	Pterocanium	campanella	AB246682	NA
AB246685-Nassellaria_Theopiliidae_Tricolocamptra_aff_urnula	AB246685	Nassellaria	Theopiliidae	Tricolocamptra	urnula	AB246685	NA
AB246694-Nassellaria_Lophophaenidae_Peromelissa_tricuspidata	AB246694	Nassellaria	Lophophaenidae	Peromelissa	tricuspidata	AB246694	NA
AB246697-Nassellaria_Pterocorythidae_Pterocorys_sp	AB246697	Nassellaria	Pterocorythidae	Pterocorys	sp	AB246697	NA
AB430758_-_Dictyocoryne_truncata_Spongodiscoidea_Spumellaria	AB430758	Spumellaria	Spongodiscoidea	Dictyocoryne	truncata	AB430758	AB430758
AB430759-Nassellaria_Pterocorythidae_Pterocorys_clausa	AB430759	Nassellaria	Pterocorythidae	Pterocorys	clausa	AB430759	AB430759
AB860147_-_Stylodictya_stellata_Trematodiscoidea_Spumellaria	AB860147	Spumellaria	Trematodiscoidea	Stylodictya	stellata	AB860147	AB860147
AB860150_-_Spongopyle_osculosa_Clade-L_Spumellaria	AB860150	Spumellaria	Clade-L	Spongopyle	osculosa	AB860150	AB860150
AB860156_-_Spongotrochus_glacialis_Clade-L_Spumellaria	AB860156	Spumellaria	Clade-L	Spongotrochus	glacialis	AB860156	AB860156
c-3569_conseq_Otu307_17_deep_Ms1-mes	Otu307_17	Nassellaria	NA	NA	NA	10.6084/m9.figshare.15164772.v3	10.6084/m9.figshare.15164772.v3
c-39362_conseq_Otu0361_35_deep_Ms1-bat	Otu0361_35	Nassellaria	NA	NA	NA	10.6084/m9.figshare.15164772.v3	10.6084/m9.figshare.15164772.v3
GU822672_-_Uncultured_rhizarian_Centrocuboidea_Spumellaria	GU822672	Spumellaria	Centrocuboidea	Uncultured	rhizarian	GU822672	NA
HQ651779-Nassellaria_Eucyrtidiidae_Eucyrtidium_cf_calvertense	HQ651779	Nassellaria	Eucyrtidiidae	Eucyrtidium	calvertense	HQ651779	HQ651779
HQ651780_-_Actinomma_boreale_Haliommoidea_Spumellaria	HQ651780	Spumellaria	Haliommoidea	Actinomma	boreale	HQ651780	HQ651780
HQ651781_-_Actinomma_boreale_Haliommoidea_Spumellaria	HQ651781	Spumellaria	Haliommoidea	Actinomma	boreale	HQ651781	HQ651781
HQ651782_-_Heliosphaera_aff_actinota_Cladococcoidea_Spumellaria	HQ651782	Spumellaria	Cladococcoidea	Heliosphaera	actinota	HQ651782	HQ651782
HQ651784_-_Hexacontium_sp_A_Hexacromyidae_Spumellaria	HQ651784	Spumellaria	Hexacromyidae	Hexacontium	sp	HQ651784	HQ651784
HQ651791-Nassellaria_Acanthodesmidae_Ceratospyris_hyperborea	HQ651791	Nassellaria	Acanthodesmidae	Ceratospyris	hyperborea	HQ651791	NA
HQ651801-Nassellaria_Lophophaenidae_Lithomelisssa_setosa_setosa	HQ651801	Nassellaria	Lophophaenidae	Lithomelisssa	setosa	HQ651801	NA
HQ651802-Nassellaria_Lophophaenidae_Lithomelisssa_setosa_setosa	HQ651802	Nassellaria	Lophophaenidae	Lithomelisssa	setosa	HQ651802	NA
Ind44-Nassellaria_Collosphaeridae_Collosphaera	Ind44	Nassellaria	Collosphaeridae	Collosphaera	sp	KR058207	NA
Ind46-Nassellaria_Collophidiidae_Collophidium_serpentinum	Ind46	Nassellaria	Collophidiidae	Collophidium	serpentinum	KR058213	KR058270
Llop03_-_Sethoconus_myxobrachia	Llop03	Nassellaria	NA	Sethoconus	myxobrachia	NA	OR978671
Llop04_-_Sethoconus_myxobrachia	Llop04	Nassellaria	NA	Sethoconus	myxobrachia	NA	OR978667
Llop06_-_Sethoconus_myxobrachia	Llop06	Nassellaria	NA	Sethoconus	myxobrachia	NA	OR978668
Llop07_-_Sethoconus_myxobrachia	Llop07	Nassellaria	NA	Sethoconus	myxobrachia	NA	OR978672
Llop08_-_Sethoconus_myxobrachia	Llop08	Nassellaria	NA	Sethoconus	myxobrachia	NA	OR978669
Llop09_-_Sethoconus_myxobrachia	Llop09	Nassellaria	NA	Sethoconus	myxobrachia	NA	OR978670
Mge17-137-Nassellaria_Lophophaenidae_Lipmanella_sp	Mge17-137	Nassellaria	Lophophaenidae	Lipmanella	sp	NA	MK396952
Mge17-122-Nassellaria_Carpocanidae_Carpocanium_obliqua	Mge17-122	Nassellaria	Carpocanidae	Carpocanium	obliqua	MK396913	NA
Mge17-124-Nassellaria_Carpocanidae_Carpocanium_obliqua	Mge17-124	Nassellaria	Carpocanidae	Carpocanium	obliqua	MK396914	NA
Mge17-17_-_Spongobracium_ellipticum_Spongodiscoidea_Spumellaria	Mge17-17	Spumellaria	Spongodiscoidea	Spongobracium	ellipticum	MT670485	MT670447
Mge17-25-Nassellaria_Eucyrtidiidae_Eucyrtidium_acuminatum	Mge17-25	Nassellaria	Eucyrtidiidae	Eucyrtidium	acuminatum	MK396915	NA
Mge17-44_-_Haliommilla_capillacea_Rhizosphaeroidea_Spumellaria	Mge17-44	Spumellaria	Rhizosphaeroidea	Haliommilla	capillacea	MT670487	MT670448
Mge17-70-Nassellaria_Artostrobiidae_sp	Mge17-70	Nassellaria	Artostrobiidae	Artostrobiidae	sp	MK396916	NA
Mge17-74_-_Dictyocoryne_gegenbauri_Spongodiscoidea_Spumellaria	Mge17-74	Spumellaria	Spongodiscoidea	Dictyocoryne	gegenbauri	MT670488	MT670449
Mge17-82_-_Spongosphaera_streptacantha_Spongosphaeroidea_Spumellaria	Mge17-82	Spumellaria	Spongosphaeroidea	Spongosphaera	streptacantha	MT670490	MT670451
Mge17-9-Nassellaria_Artostrobiidae_Artopilium_undulatum	Mge17-9	Nassellaria	Artostrobiidae	Artopilium	undulatum	MK396918	NA
Mge17-94-Nassellaria_Theopiliidae_Eucecryphalus_aff_cervus	Mge17-94	Nassellaria	Theopiliidae	Eucecryphalus	cervus	MK396917	MK396957
Mge18-10_NassPlag	Mge18-10	Nassellaria	Plagiacanthoidea	NA	NA	NA	TO-BE-SUBMITTED
Mge18-26_-_NassAcro	Mge18-26	Nassellaria	Plectopyramioidea	NA	NA	NA	TO-BE-SUBMITTED
Nat6-Nassellaria_Sphaerozoidae_Sphaerozoum_strigulosum	Nat6	Nassellaria	Sphaerozoidae	Sphaerozoum	strigulosum	KR058224	KR058280
Or1-Nassellaria_Orosphaeroidea_Orodendrum_regale	Or1	Nassellaria	Orosphaeroidea	Orodendrum	regale	LC468158	LC468158
Or3-Nassellaria_Orosphaeroidea_Orodendrum_regale	Or3	Nassellaria	Orosphaeroidea	Orodendrum	regale	LC468159	LC468159
Osh112-Nassellaria_Archipilioidea_Nothotripodiscinus_johannismonicae	Osh112	Nassellaria	Archipilioidea	Nothotripodiscinus	johannismonicae	NA	MK396958
Osh128-Nassellaria_Acropyramioidea_Polypleuris_giganthea	Osh128	Nassellaria	Acropyramioidea	Polypleuris	giganthea	NA	MK396959
Osh129-Nassellaria_Cycladophoridae_Cycladophora_cornuta	Osh129	Nassellaria	Cycladophoridae	Cycladophora	cornuta	MK396919	MK396960
Osh130-Nassellaria_Archipilioidea_Enneaphormis_enneastra	Osh130	Nassellaria	Archipilioidea	Enneaphormis	enneastra	MK396920	MK396961
Osh162-Nassellaria_Bekomidae_Lamprotripus_hirundo	Osh162	Nassellaria	Bekomidae	Lamprotripus	hirundo	MK396921	MK396962
Osh182-Nassellaria_Cycladophoridae_Cycladophora_davisiana	Osh182	Nassellaria	Cycladophoridae	Cycladophora	davisiana	NA	MK396963
Osh27-Nassellaria_Lophophaenidae_Helotholus_castanoides	Osh27	Nassellaria	Lophophaenidae	Helotholus	castanoides	NA	MK396966
Osh50-Nassellaria_Lophophaenidae_Pseudodictyophimus_clevei	Osh50	Nassellaria	Lophophaenidae	Pseudodictyophimus	clevei	MK396922	MK396967
Pac12-Nassellaria_Collosphaeridae_naked	Pac12	Nassellaria	Collosphaeridae	NA	NA	KR058196	KR058259
Pac17-Nassellaria_Collosphaeridae_naked	Pac17	Nassellaria	Collosphaeridae	NA	NA	KR058197	KR058260
Pac26-Nassellaria_Sphaerozoidae_Sphaerozoum_brandtii	Pac26	Nassellaria	Sphaerozoidae	Sphaerozoum	brandtii	KR058225	KR058282
Pac8-Nassellaria_Sphaerozoidae_Rhaphidozoum	Pac8	Nassellaria	Sphaerozoidae	Rhaphidozoum	NA	KR058252	KR058311
PacBio_Otu0009_8357_deep_Ms2-bat_Collodaria_Collodaria_X	Otu0009_8357	Nassellaria	Collophidiidae	NA	NA	10.6084/m9.figshare.15164772.v3	10.6084/m9.figshare.15164772.v3
PacBio_Otu0016_5614_deep_Ms2-bat_Collodaria_Collodaria_X	Otu0016_5614	Nassellaria	Nass-1	NA	NA	10.6084/m9.figshare.15164772.v3	10.6084/m9.figshare.15164772.v3
PacBio_Otu0028_2869_deep_Ms1-bat_Collodaria_Collodaria_X	Otu0028_2869	Nassellaria	Collophidiidae	NA	NA	10.6084/m9.figshare.15164772.v3	10.6084/m9.figshare.15164772.v3
PacBio_Otu0034_2579_deep_Ms2-bat_Collodaria	Otu0034_2579	Nassellaria	Collophidiidae	NA	NA	10.6084/m9.figshare.15164772.v3	10.6084/m9.figshare.15164772.v3
PacBio_Otu0049_1400_deep_Ms1-bat_Polycystinea	Otu0049_1400	Nassellaria	Oroscenoidea	NA	NA	10.6084/m9.figshare.15164772.v3	10.6084/m9.figshare.15164772.v3
PacBio_Otu0050_1359_deep_Ms1-bat_Collodaria_Collodaria_X	Otu0050_1359	Nassellaria	Nass-1	NA	NA	10.6084/m9.figshare.15164772.v3	10.6084/m9.figshare.15164772.v3
PacBio_Otu0098_506_deep_Ms2-bat_Nassellaria	Otu0098_506	Nassellaria	Nass-2	NA	NA	10.6084/m9.figshare.15164772.v3	10.6084/m9.figshare.15164772.v3
PacBio_Otu0112_290_deep_Ms1-bat_Collodaria	Otu0112_290	Nassellaria	Collophidiidae	NA	NA	10.6084/m9.figshare.15164772.v3	10.6084/m9.figshare.15164772.v3
PacBio_Otu0115_239_surface_Ms1-DCM_Nassellaria_Pterocoryothoidea_Pterocorys_Pterocorys_zancleus	Otu0115_239	Nassellaria	Pterocorythidae	NA	NA	10.6084/m9.figshare.15164772.v3	10.6084/m9.figshare.15164772.v3
PacBio_Otu0137_220_deep_Ms1-bat_Nassellaria	Otu0137_220	Nassellaria	Nass-2	NA	NA	10.6084/m9.figshare.15164772.v3	10.6084/m9.figshare.15164772.v3
PacBio_Otu0140_194_surface_Ms1-DCM_Nassellaria_Plagiacanthoidea_Lithomelissa_Lithomelissa_setosa	Otu0140_194	Nassellaria	Plagiacanthoidea	NA	NA	10.6084/m9.figshare.15164772.v3	10.6084/m9.figshare.15164772.v3
PacBio_Otu0141_191_surface_Ms1-DCM_Nassellaria_Nassellaria_X	Otu0141_191	Nassellaria	Artostrobiidae	NA	NA	10.6084/m9.figshare.15164772.v3	10.6084/m9.figshare.15164772.v3
PacBio_Otu0145_183_surface_Ms1-DCM_Nassellaria_Nassellaria_X	Otu0145_183	Nassellaria	Acanthodesmidae	NA	NA	10.6084/m9.figshare.15164772.v3	10.6084/m9.figshare.15164772.v3
PacBio_Otu0154_175_deep_Ms1-bat_Nassellaria_Nassellaria_X	Otu0154_175	Nassellaria	Plagiacanthoidea	NA	NA	10.6084/m9.figshare.15164772.v3	10.6084/m9.figshare.15164772.v3
PacBio_Otu0156_164_deep_Ms1-bat_Collodaria_Collodaria_X	Otu0156_164	Nassellaria	Nass-1	NA	NA	10.6084/m9.figshare.15164772.v3	10.6084/m9.figshare.15164772.v3
PacBio_Otu0191_113_surface_Ms1-DCM_Nassellaria_Nassellaria_X	Otu0191_113	Nassellaria	Plagiacanthoidea	NA	NA	10.6084/m9.figshare.15164772.v3	10.6084/m9.figshare.15164772.v3
PacBio_Otu0211_125_deep_Ms2-bat_Nassellaria_Artostroboidea_Artostrobus_Artostrobus_sp	Otu0211_125	Nassellaria	Theopiliidae	NA	NA	10.6084/m9.figshare.15164772.v3	10.6084/m9.figshare.15164772.v3
PacBio_Otu029_1160_deep_Ms1-mes_Nassellaria_Nassellaria_X	Otu029_1160	Nassellaria	Nass-2	NA	NA	10.6084/m9.figshare.15164772.v3	10.6084/m9.figshare.15164772.v3
PacBio_Otu093_137_deep_Ms2-mes_Nassellaria_Plagiacanthoidea_Lithomelissa	Otu093_137	Nassellaria	Plagiacanthoidea	NA	NA	10.6084/m9.figshare.15164772.v3	10.6084/m9.figshare.15164772.v3
PacBio_Otu095_208_deep_Ms1-mes_Collodaria_Collophidiidae_Collophidium_cf	Otu095_208	Nassellaria	Collophidiidae	NA	NA	10.6084/m9.figshare.15164772.v3	10.6084/m9.figshare.15164772.v3
Pan10-Nassellaria_Collophidiidae_Collophidium_serpentinum	Pan10	Nassellaria	Collophidiidae	Collophidium	serpentinum	KR058218	KR058274
Pan11-Nassellaria_Collophidiidae_Collophidium_serpentinum	Pan11	Nassellaria	Collophidiidae	Collophidium	serpentinum	KR058219	KR058275
PR2_AB179736_Nassellaria_Pterocorythidae_Pterocorys_Pterocorys_sp._Otu0805_1	AB179736	Nassellaria	Pterocorythidae	Pterocorys	sp.	AB179736	NA
PR2_AB613248_Nassellaria_Sphaerozoidae_Sphaerozoum_punctatum_Otu0084_25	AB613248	Nassellaria	Sphaerozoidae	Sphaerozoum	punctatum	AB613248	NA
PR2_AF091145_Nassellaria_Collosphaeridae_Siphonosphaera_cyathina_Otu1460_1	AF091145	Nassellaria	Collosphaeridae	Siphonosphaera	cyathina	AF091145	NA
PR2_AY046728_Nassellaria_Collodaria_X_Otu0195_9	AY046728	Nassellaria	Collodaria	NA	NA	AY046728	NA
PR2_AY266296_Nassellaria_Sphaerozoidae_Thalassophysa_pelagica_Otu0709_2	AY266296	Nassellaria	Sphaerozoidae	Thalassophysa	pelagica	AY266296	NA
PR2_AY665075_Nassellaria_Acanthodesmidae_Amphispyris_costata_Otu0663_2	AY665075	Nassellaria	Acanthodesmidae	Amphispyris	costata	AY665075	NA
PR2_AY882496_Nassellaria_Collophidiidae_Otu0446_3	AY882496	Nassellaria	Collophidiidae	NA	NA	AY882496	NA
PR2_EF172833_Nassellaria_Nassellaria_1_Otu1462_1	EF172833	Nassellaria	Nass-1	NA	NA	EF172833	NA
PR2_EU682661_Nassellaria_Cannobotryidae_Cannobotryidae_X_Otu0145_13	EU682661	Nassellaria	Cannobotryidae	Cannobotryidae	sp	EU682661	NA
PR2_FN598273_Nassellaria_Collosphaeridae_Otu1459_1	FN598273	Nassellaria	Collosphaeridae	NA	NA	FN598273	NA
PR2_FN598293_Nassellaria_Pterocorythidae_Pterocorys_Pterocorys_sp._Otu1406_1	FN598293	Nassellaria	Pterocorythidae	Pterocorys	sp.	FN598293	NA
PR2_GQ383100_Nassellaria_Lophophaenidae_Otu0457_3	GQ383100	Nassellaria	Lophophaenidae	NA	NA	GQ383100	NA
PR2_GQ383481_Nassellaria_Cannobotryidae_Acrobotrissa_Acrobotrissa_cribosa_Otu0807_1	GQ383481	Nassellaria	Cannobotryidae	Acrobotrissa	cribosa	GQ383481	NA
PR2_GU072396_Nassellaria_Eucyrtidiidae_Eucyrtidium_hexastichum_Otu0128_14	GU072396	Nassellaria	Eucyrtidiidae	Eucyrtidium	hexastichum	GU072396	NA
PR2_GU553071_Nassellaria_Nassellaria_3_Otu1487_1	GU553071	Nassellaria	Nass-3	NA	NA	GU553071	NA
PR2_GU821759_Nassellaria_Collophidiidae_Otu0707_2	GU821759	Nassellaria	Collophidiidae	NA	NA	GU821759	NA
PR2_GU822146_Nassellaria_Cannobotryidae_Cannobotryidae_X_Otu0177_10	GU822146	Nassellaria	Cannobotryidae	NA	NA	GU822146	NA
PR2_GU822646_Nassellaria_Collodaria_X_Otu0399_4	GU822646	Nassellaria	Collodaria	NA	NA	GU822646	NA
PR2_GU823742_Nassellaria_Artostrobiidae_Otu0210_8	GU823742	Nassellaria	Artostrobiidae	NA	NA	GU823742	NA
PR2_GU823877_Nassellaria_Collodaria_X_Otu0443_3	GU823877	Nassellaria	Collodaria	NA	NA	GU823877	NA
PR2_GU824098_Nassellaria_Collosphaeridae_Otu0430_3	GU824098	Nassellaria	Collosphaeridae	NA	NA	GU824098	NA
PR2_GU824110_Nassellaria_Collodaria_X_Otu0434_3	GU824110	Nassellaria	Collodaria	NA	NA	GU824110	NA
PR2_GU824441_Nassellaria_Collophidiidae_Otu0444_3	GU824441	Nassellaria	Collophidiidae	NA	NA	GU824441	NA
PR2_GU824487_Nassellaria_Collophidiidae_Otu0824_1	GU824487	Nassellaria	Collophidiidae	NA	NA	GU824487	NA
PR2_GU824757_Nassellaria_Collodaria_X_Otu0448_3	GU824757	Nassellaria	Collodaria	NA	NA	GU824757	NA
PR2_GU824759_Nassellaria_Collophidiidae_Otu0021_84	GU824759	Nassellaria	Collophidiidae	NA	NA	GU824759	NA
PR2_GU824831_Nassellaria_Collodaria_X_Otu0708_2	GU824831	Nassellaria	Collodaria	NA	NA	GU824831	NA
PR2_GU825013_Nassellaria_Collophidiidae_Otu1440_1	GU825013	Nassellaria	Collophidiidae	NA	NA	GU825013	NA
PR2_GU825111_Nassellaria_Collodaria_X_Otu1461_1	GU825111	Nassellaria	Collodaria	NA	NA	GU825111	NA
PR2_HQ651793_Nassellaria_Sethoperidae_Archiscenium_Archiscenium_tricolpium_Otu1499_1	HQ651793	Nassellaria	Sethoperidae	Archiscenium	tricolpium	HQ651793	NA
PR2_HQ865676_Nassellaria_Lophophaenidae_Peromelissa_tricuspidata_Otu0817_1	HQ865676	Nassellaria	Lophophaenidae	Peromelissa	tricuspidata	HQ865676	NA
PR2_HQ867552_Nassellaria_Lophophaenidae_Otu0011_131	HQ867552	Nassellaria	Lophophaenidae	NA	NA	HQ867552	NA
PR2_JQ226414_Nassellaria_Cannobotryidae_Cannobotryidae_X_Otu0396_4	JQ226414	Nassellaria	Cannobotryidae	Cannobotryidae	NA	JQ226414	NA
PR2_JX842410_Nassellaria_Nassellaria_4_Nassellaria_4_X__Otu0420_3	JX842410	Nassellaria	Nass-4	NA	NA	JX842410	NA
PR2_JX842634_Nassellaria_Nassellaria_3_Otu0648_2	JX842634	Nassellaria	Nass-3	NA	NA	JX842634	NA
PR2_JX842654_Nassellaria_Cannobotryidae_Cannobotryidae_X_Otu0666_2	JX842654	Nassellaria	Cannobotryidae	NA	NA	JX842654	NA
PR2_KF130072_Nassellaria_Acanthodesmidae_Amphispyris_costata_Otu0103_20	KF130072	Nassellaria	Acanthodesmidae	Amphispyris	costata	KF130072	NA
PR2_KF130452_Nassellaria_Acanthodesmidae_Amphispyris_costata_Otu0397_4	KF130452	Nassellaria	Acanthodesmidae	Amphispyris	costata	KF130452	NA
PR2_KJ759983_Nassellaria_Lophophaenidae_Otu0651_2	KJ759983	Nassellaria	Lophophaenidae	NA	NA	KJ759983	NA
PR2_KR058199_Nassellaria_Collosphaeridae_Disolenia_tenuissima_Otu0299_5	KR058199	Nassellaria	Collosphaeridae	Disolenia	tenuissima	KR058199	NA
PR2_KR058204_Nassellaria_Collosphaeridae_naked_Collosphaeridae_Otu1458_1	KR058204	Nassellaria	Collosphaeridae	NA	NA	KR058204	NA
PR2_KR058205_Nassellaria_Collosphaeridae_Thalassicolla_A_melacapsa_Otu1457_1	KR058205	Nassellaria	Collosphaeridae	Thalassicolla	melacapsa	KR058205	NA
PR2_KR058206_Nassellaria_Collosphaeridae_Siphonosphaera_abyssi_Otu1469_1	KR058206	Nassellaria	Collosphaeridae	Siphonosphaera	abyssi	KR058206	NA
PR2_KR058214_Nassellaria_Collophidiidae_Colliphidium_ovatum_Otu1504_1	KR058214	Nassellaria	Collophidiidae	Colliphidium	ovatum	KR058214	NA
PR2_KR058215_Nassellaria_Collophidiidae_Procyttarium_B_prototypus_Otu0409_3	KR058215	Nassellaria	Collophidiidae	Procyttarium	prototypus	KR058215	NA
PR2_KR058230_Nassellaria_Sphaerozoidae_Sphaerozoum_trigenimum_Otu0301_5	KR058230	Nassellaria	Sphaerozoidae	Sphaerozoum	trigenimum	KR058230	NA
PR2_KR058235_Nassellaria_Sphaerozoidae_Sphaerozoum_armatum_Otu0650_2	KR058235	Nassellaria	Sphaerozoidae	Sphaerozoum	armatum	KR058235	NA
PR2_KR058236_Nassellaria_Sphaerozoidae_Sphaerozoum_punctatum_Otu0274_6	KR058236	Nassellaria	Sphaerozoidae	Sphaerozoum	punctatum	KR058236	NA
PR2_KR058241_Nassellaria_Sphaerozoidae_Collozoum_pelagicum_Otu1503_1	KR058241	Nassellaria	Sphaerozoidae	Collozoum	pelagicum	KR058241	NA
PR2_KR058242_Nassellaria_Sphaerozoidae_Collozoum_pelagicum_Otu1502_1	KR058242	Nassellaria	Sphaerozoidae	Collozoum	pelagicum	KR058242	NA
PR2_KR058243_Nassellaria_Sphaerozoidae_Collozoum_pelagicum_Otu1501_1	KR058243	Nassellaria	Sphaerozoidae	Collozoum	pelagicum	KR058243	NA
PR2_KR058244_Nassellaria_Sphaerozoidae_Collozoum_sp._Otu0649_2	KR058244	Nassellaria	Sphaerozoidae	Collozoum	sp.	KR058244	NA
PR2_KX532523_Nassellaria_Nassellaria_2_Otu0676_2	KX532523	Nassellaria	Nass-2	NA	NA	KX532523	NA
PR2_KX532876_Nassellaria_Nassellaria_1_Otu1428_1	KX532876	Nassellaria	Nass-1	NA	NA	KX532876	NA
PR2_MK396939_Nassellaria_Eucyrtidiidae_Eucyrtidium_campanulatum_Otu0804_1	MK396939	Nassellaria	Eucyrtidiidae	Eucyrtidium	campanulatum	MK396939	NA
Sat21-Nassellaria_Collosphaeridae_Disolenia_tenuissima	Sat21	Nassellaria	Collosphaeridae	Disolenia	tenuissima	KR058201	KR058264
Sat25-Nassellaria_Collophidiidae_Collophidium_aff_ovatum	Sat25	Nassellaria	Collophidiidae	Collophidium	ovatum	KR058212	KR058269
Sat26-Nassellaria_Collosphaeridae_Disolenia_zanguebarica	Sat26	Nassellaria	Collosphaeridae	Disolenia	zanguebarica	KR058202	KR058265
Sat28-Nassellaria_Sphaerozoidae_Collozoum	Sat28	Nassellaria	Sphaerozoidae	Collozoum	NA	NA	KR058313
Sat5-Nassellaria_Sphaerozoidae_Collozoum	Sat5	Nassellaria	Sphaerozoidae	Collozoum	NA	KR058257	KR058314
Ses13_-_Pylodiscus_spinulosus_Clade-M_Spumellaria	Ses13	Spumellaria	Clade-M	Pylodiscus	spinulosus	MT670502	MT670455
Ses47-Nassellaria_Sphaerozoidae_Sphaerozoum_fuscum	Ses47	Nassellaria	Sphaerozoidae	Sphaerozoum	fuscum	KR058229	KR058286
Ses55_-_Centrocubus_cladostylus_Centrocuboidea_Spumellaria	Ses55	Spumellaria	Centrocuboidea	Centrocubus	cladostylus	MT670507	MT670459
Ses58-Nassellaria_Artostrobiidae_Spirocyrtis_aff_scalaris	Ses58	Nassellaria	Artostrobiidae	Spirocyrtis	scalaris	MK396925	MK396971
Ses59-Nassellaria_Theopiliidae_Eucecryphalus_aff_cervus	Ses59	Nassellaria	Theopiliidae	Eucecryphalus	cervus	MK396926	MK396972
Ses60-Nassellaria_Lophophaenidae_Peromelissa_phalacra	Ses60	Nassellaria	Lophophaenidae	Peromelissa	phalacra	MK396927	NA
Ses9-Nassellaria_Eucyrtidiidae_Eucyrtidium_acuminatum	Ses9	Nassellaria	Eucyrtidiidae	Eucyrtidium	acuminatum	MK396929	NA
Toy231-Nassellaria_Acanthodesmidae_Amphispyris_costata	Toy231	Nassellaria	Acanthodesmidae	Amphispyris	costata	MK396930	MK396974
Vil174_-_Hollandosphaera_hexagonia_Hollandosphaeridae_Spumellaria	Vil174	Spumellaria	Hollandosphaeridae	Hollandosphaera	hexagonia	MT670512	MT670460
Vil179-Nassellaria_Acanthodesmidae_Lophospyris_aff_ivanovi	Vil179	Nassellaria	Acanthodesmidae	Lophospyris	ivanovi	MK396931	MK396977
Vil186_-_Didymocyrtis_sp_Lithocyclioidea_Spumellaria	Vil186	Spumellaria	Lithocyclioidea	Didymocyrtis	sp	MT670513	MT670461
Vil217_-_Hollandosphaera_hexagonia_Hollandosphaeridae_Spumellaria	Vil217	Spumellaria	Hollandosphaeridae	Hollandosphaera	hexagonia	MT670517	MT670463
Vil225-Nassellaria_Lychnocanoidea_Pterocanium_praetextum	Vil225	Nassellaria	Lychnocanoidea	Pterocanium	praetextum	MK396934	MK396982
Vil243_-_Cladococcus_viminalis_Cladococcoidea_Spumellaria	Vil243	Spumellaria	Cladococcoidea	Cladococcus	viminalis	MT670522	MT670466
Vil267-Nassellaria_Acanthodesmidae_Lophospyris_aff_ivanovi	Vil267	Nassellaria	Acanthodesmidae	Lophospyris	ivanovi	MK396937	MK396987
Vil338-Nassellaria_Sphaerozoidae_Collozoum_inerme	Vil338	Nassellaria	Sphaerozoidae	Collozoum	inerme	KR058249	KR058307
Vil426-Nassellaria_Pterocorythidae_Pterocorys_sp	Vil426	Nassellaria	Pterocorythidae	Pterocorys	sp	MK396942	MK396995
Vil427-Nassellaria_Pterocorythidae_Theocorythium_vetlum	Vil427	Nassellaria	Pterocorythidae	Theocorythium	vetlum	MK396943	MK396996
Vil432_-_Tetrapyle_octacantha_Clade-M_Spumellaria	Vil432	Spumellaria	Clade-M	Tetrapyle	octacantha	MT670531	MT670473
Vil476_-_Rhizosphaera_trigonacantha_Rhizosphaeroidea_Spumellaria	Vil476	Spumellaria	Rhizosphaeroidea	Rhizosphaera	trigonacantha	MT670542	MT670475
Vil484_-_Stigmostylus_ferrusi_Hexacromyidae_Spumellaria	Vil484	Spumellaria	Hexacromyidae	Stigmostylus	ferrusi	MT670544	MT670477
Vil490-Nassellaria_Pterocorythidae_Pterocorys_cf_zanclea	Vil490	Nassellaria	Pterocorythidae	Pterocorys	zanclea	MK396946	MK396999
Vil496-Nassellaria_Eucyrtidiidae_Eucyritidium_acuminatum	Vil496	Nassellaria	Eucyrtidiidae	Eucyritidium	acuminatum	MK396948	MK397002
Vil497_-_Arachnospongus_varians_Cladococcoidea_Spumellaria	Vil497	Spumellaria	Cladococcoidea	Arachnospongus	varians	MT670545	MT670478
Vil502-Nassellaria_Lophophaenidae_Lipmanella_dictyoceras	Vil502	Nassellaria	Lophophaenidae	Lipmanella	dictyoceras	MK396949	MK397003
Vil503_-_Stylodictya_sp_Trematodiscoidea_Spumellaria	Vil503	Spumellaria	Trematodiscoidea	Stylodictya	sp	MT670548	MT670481
